# Convergent Decay of Skin-specific Gene Modules in Pangolins

**DOI:** 10.1101/2022.12.08.519613

**Authors:** Bernardo Pinto, Raul Valente, Filipe Caramelo, Raquel Ruivo, L. Filipe C. Castro

**Affiliations:** CIMAR/CIIMAR - Interdisciplinary Centre of Marine and Environmental Research, University of Porto, Avenida General Norton de Matos, S/N, 4450-208 Matosinhos, Portugal; FCUP - Department of Biology, Faculty of Sciences, University of Porto (U. Porto), Rua do Campo Alegre, Porto, Portugal

**Keywords:** gene loss, skin, sebum, sweat glands, immunity

## Abstract

The Mammalia skin exhibits a rich spectrum of evolutionary adaptations. The pilosebaceous unit, composed of the hair shaft, follicle, and the sebaceous gland, is the most striking synapomorphy. The evolutionary diversification of mammals across different ecological niches was paralleled by the appearance of an ample variety of skin modifications. Pangolins, order Pholidota, exhibit keratin-derived scales, one of the most iconic skin appendages. This formidable armor is intended to serve as a deterrent against predators. Surprisingly, while pangolins have hair on their abdomens, the occurrence of sebaceous and sweat glands is contentious. Here, we explore various molecular modules of skin physiology in four pangolin genomes, including that of sebum production. We show that genes driving wax monoester formation - *Awat1/2*, show patterns of inactivation in the stem pangolin branch; while the triacylglycerol synthesis gene *Dgat2l6* seems independently eroded in the African and Asian clades. In contrast, *Elovl3* implicated in the formation of specific neutral lipids required for skin barrier function, is intact and expressed in the skin. An extended comparative analysis shows that genes involved in skin pathogen defense and structural integrity of keratinocyte layers also show inactivating mutations: associated with both ancestral and independent pseudogenization events. Finally, we deduce that the suggested absence of sweat glands is not paralleled by the inactivation of the ATP-binding cassette transporter *Abcc11*, as previously described in Cetacea. Our findings reveal the sophisticated, convergent and complex history of gene retention and loss as key mechanisms in the evolution of the highly modified mammalian skin phenotypes.
