## Supplemental Material 1 for "Convergent Decay of Skin-specific Gene Modules in Pangolins"

### Sheet: GENEIOUS MUTATIONS RIGHT
		Supplementary Material 1
		Manis crassicaudata	Manis javanica	Manis pentadactyla	Phataginus tricuspis
	AADACL3	NF	DEL1 E1 P120 DEL1 E3 P28 INS2 E3 P13* DEL1 E4 P456	Poor alignment - exon 1 DEL2 E1 P126 PSC E1 p148 DEL1 E3 P28 INS2 E3 P13* PSC E4 P23	Poor alignment - exon 1 SSLB E3 AA DEL1 E3 P30 INS2 E3 P10* DEL14 E4 P341 DEL1 E4 P671 INS1 E4 P25			✓ - Pseudoindex < 3 (no further analysis) NF - gene not found (low quality genome) DEL - deletion INS - insertion PSC - premature stop codon SSLB - splicing site loss in the beggining of the exon SSLE - splicing site loss in the end of the exon E - exon P - position within the exon 0 - Conserved mutation across Manis 0 - Conserved mutation across Pangolins * Validated mutations
	AWAT1	NF	LACK OF START CODON DEL1 E2 P46 P80 DEL1 E4 P49 P154 PSC E4 P85 SSLB E5 CC PSC E5 P99 PSC E6 P98* PSC E7 P30	LACK OF START CODON DEL1 E2 P80 DEL1 E4 P49 PSC E5 P99 PSC E6 P98 * Poor alignment - end of exon 6	SSLE E3 CT DEL1 E5 P31 PSC E6 P98* P119 DEL7 E7 P38 PSC E7 P60
	AWAT2	Poor alignment on exon 1 INS1 E4 P27 INS4 E4 P81 DEL1 E5 P91 SSLB E6 AA DEL1 E6 P70 LACK OF TERMINAL STOP CODON	INS1 E4 P27 INS4 E4 P81* SSLB E6 AA PSC E6 P50 DEL1 E6 P70 LACK OF TERMINAL STOP CODON	SSLE E2 AT INS1 E4 P27 INS4 E4 P81* SSLB E6 AA PSC E6 P50 DEL1 E6 P70 LACK OF TERMINAL STOP CODON	Poor alignment on exon 1 DEL1 E4 P32 DEL2 E4 P157* INS1 E5 P5 SSLB E6 AA SSLB E7 AT LACK OF TERMINAL STOP CODON
	DGAT2L6	PSC E1 P61 INS1 E2 P74 SSLE E2 AT PSC E3 P18 P24 PSC E4 P184 PSC E6 P173 SSLE E6 AT SSLB E7 AA PSC E7 P6 P102 P108	PSC E1 P61 DEL1 E2 P68 INS2 E2 P74* Poor alignment - beggining exon 3 SSLB E3 TC PSC E3 P24 PSC E4 P184 PSC E6 P173 SSLE E6 AT SSLB E7 AA PSC E7 P6 P102 P108	PSC E1 P61 DEL1 E2 P68 INS2 E2 P74* PSC E3 P24 PSC E4 P184 PSC E6 P173 SSLB E7 AA PSC E7 P102 P108 Exon 5 not found	INS1 E2 P23* PSC E2 P108 DEL1 E4 P58 PSC E6 P32 P101 DEL1 E6 P111 DEL1 E7 P20 P59 Exon 1 not found
	EDA2R	PSC E1 P31 DEL1 E2 P132 INS2 E3 P15 PSC E4 P135 SSLB E5 AC DEL2 E5 P210	DEL1 E2 P132 DEL1 E4 P24 PSC E4 P135* INS1 E4 P91 Exon5 not found	Exon1 no found DEL1 E2 P132 DEL1 E4 P116 PSC E4 P135* DEL2 E5 P50 INS1 E4 P91	INS2 E3 P15* PSC E5 P147
	FABP9	Exon 1 not found (N region)	DEL1 E2 P144* SSLB E3 GG SSLB E4 TT	DEL1 E2 P144* SSLB E3 GG	DEL2 EXON1 P34* SSLB E3 GG
	GSDMA	Exon 6 not found	Exon 6 not found	✓	✓
	GSDMB	LACK OF START CODON DEL2 E1 P133 PSC E1 P175 PSC E2 P147 DEL5 E3 P10 DEL1 E9 P93 Exon 6/7/8 not found	LACK OF START CODON DEL2 E1 P133 PSC E1 P175 PSC E2 P147 DEL5 E3 P10* DEL1 E9 P93 Exon 6/7/8 not found	LACK OF START CODON DEL2 E1 P133 PSC E1 P175 PSC E2 P147 DEL5 E3 P10* SSLB E4 GA DEL4 E4 P28 DEL1 E9 P93 Exon 6/7/8 not found	PSC E1 P142* Exon 2/3/4/6/7/8/9 not found Poor alignment - exon 6
	GSDMD	Poor alignment - exon 6	✓	✓	Exon 6 not found
	MOGAT3	SSLE E2 AT DEL1 E4 P31	PSC E3 P18* Exon 4 not found	PSC E6 P89*	PSC E1 P85 DEL1 E2 P41 DEL22 E2 P51 PSC E3 P9 PSC E4 P154* DEL1 E5 P15 SSLE E6 CC PSC E7 P102
	SLURP1	NF	Poor alignment of exon 1 Exon 3 not found (N region)	Exon 1 not found SSLE E2 TT* Exon 3 not found (N region)	LACK OF START CODON DEL1 E1 P19 * LACK OF TERMINAL STOP CODON
	TCHHL1	SSLB E2 AA PSC E2 P430 P511 P622 P1483 P1720 P2281 P2235 DEL1 E2 P471 P548 P612 P2328 DEL2 E2 P1399 DEL17 E2 P2291 INS1 E2 P221 P1878 P2285	PSC E2 P430 P511 P612 P874 P1483 P1720 P2281 P2335 DEL1 E2 P471 P548 P1805 P2328 DEL2 E2 P1399* P1939 DEL14 E2 P1947 DEL17 E2 P2291 INS38 E2 P221 INS1 E2 P2285	SSLB E2 AA PSC E2 P430 P511 P1483 P1720 P2281 P2335 DEL1 E2 P471 P548 P612 P2328 DEL2 E2 P1399* DEL17 E2 P2291 INS1 E2 P221 P1878 P2285	NF
