## Supplemental Material 3 for "Convergent Decay of Skin-specific Gene Modules in Pangolins"

### Sheet: tissue list
scales	SRR11306689_HS14_sorted.bam
scales	SRR11306695_HSY3_sorted.bam
scales	SRR11306697_sorted.bam
embryo scale	SRR11306691_Emb1_sorted.bam
scales	SRR11306692_HS53_sorted.bam
scales	SRR11306694_HS51_sorted.bam
embryo scale	SRR11306690_Emb2_sorted.bam
scales	SRR11306696_HSY2_sorted.bam
scales	SRR11306688_HS43_sorted.bam
hair	SRR11306687_HHN1_sorted.bam
scales	SRR11306693_HS52_sorted.bam
scales	SRR11306699_HSN1_sorted.bam
hair	SRR11306700_HH53_sorted.bam
scales	SRR11306698_HSN2_sorted.bam
hair	SRR11306704_HHY2_sorted.bam
adult female liver	SRR7641080_sorted.bam
hair	SRR11306701_HH52_sorted.bam
adult female pancreas	SRR7641082_sorted.bam
hair	SRR11306703_HHY3_sorted.bam
adult female pancreas	SRR7641079_sorted.bam
hair	SRR11306705_HHY1_sorted.bam
hair	SRR11306706_HHN2_sorted.bam
muscle	SRR5837767_sorted.bam
hair	SRR11306702_HH51_sorted.bam
adult female liver	SRR7641081_sorted.bam
adult female tongue	SRR7641083_sorted.bam
adult female liver	SRR7641087_sorted.bam
adult female intestine	SRR7641090_sorted.bam
adult female salivary glands	SRR7641084_sorted.bam
adult female liver	SRR7641088_sorted.bam
adult female stomach	SRR7641086_sorted.bam
adult female intestine	SRR7641089_sorted.bam

### Sheet: evo_count
sample	SRA	gene	fpkm	tpm	target	start	end	strand	bps	read count
adult female intestine	SRR7641090_sorted.bam	elovl3	0	0	NW_023436211.1	2289046	2292670	+	3625	0
adult female intestine	SRR7641089_sorted.bam	elovl3	0	0	NW_023436211.1	2289046	2292670	+	3625	0
adult female liver	SRR7641080_sorted.bam	elovl3	0	0	NW_023436211.1	2289046	2292670	+	3625	0
adult female liver	SRR7641081_sorted.bam	elovl3	0	0	NW_023436211.1	2289046	2292670	+	3625	0
adult female liver	SRR7641087_sorted.bam	elovl3	0	0	NW_023436211.1	2289046	2292670	+	3625	0
adult female liver	SRR7641088_sorted.bam	elovl3	0.0297841	0.179351	NW_023436211.1	2289046	2292670	+	3625	1
adult female pancreas	SRR7641082_sorted.bam	elovl3	0	0	NW_023436211.1	2289046	2292670	+	3625	0
adult female pancreas	SRR7641079_sorted.bam	elovl3	0	0	NW_023436211.1	2289046	2292670	+	3625	0
adult female salivary glands	SRR7641084_sorted.bam	elovl3	0	0	NW_023436211.1	2289046	2292670	+	3625	0
adult female stomach	SRR7641086_sorted.bam	elovl3	0	0	NW_023436211.1	2289046	2292670	+	3625	0
adult female tongue	SRR7641083_sorted.bam	elovl3	0.0328507	0.196602	NW_023436211.1	2289046	2292670	+	3625	1
embryo scale	SRR11306691_Emb1_sorted.bam	elovl3	0.15619	0.713382	NW_023436211.1	2289046	2292670	+	3625	12
embryo scale	SRR11306690_Emb2_sorted.bam	elovl3	0	0	NW_023436211.1	2289046	2292670	+	3625	0
hair	SRR11306687_HHN1_sorted.bam	elovl3	0.0300561	0.116785	NW_023436211.1	2289046	2292670	+	3625	2
hair	SRR11306700_HH53_sorted.bam	elovl3	0	0	NW_023436211.1	2289046	2292670	+	3625	0
hair	SRR11306704_HHY2_sorted.bam	elovl3	0.601846	2.34501	NW_023436211.1	2289046	2292670	+	3625	34
hair	SRR11306701_HH52_sorted.bam	elovl3	0.171685	0.799271	NW_023436211.1	2289046	2292670	+	3625	9
hair	SRR11306703_HHY3_sorted.bam	elovl3	2.05139	8.71088	NW_023436211.1	2289046	2292670	+	3625	149
hair	SRR11306705_HHY1_sorted.bam	elovl3	0.240782	1.13866	NW_023436211.1	2289046	2292670	+	3625	4
hair	SRR11306706_HHN2_sorted.bam	elovl3	0.121516	0.572202	NW_023436211.1	2289046	2292670	+	3625	7
hair	SRR11306702_HH51_sorted.bam	elovl3	0.055738	0.279623	NW_023436211.1	2289046	2292670	+	3625	3
muscle	SRR5837767_sorted.bam	elovl3	0	0	NW_023436211.1	2289046	2292670	+	3625	0
scales	SRR11306689_HS14_sorted.bam	elovl3	0	0	NW_023436211.1	2289046	2292670	+	3625	0
scales	SRR11306695_HSY3_sorted.bam	elovl3	0	0	NW_023436211.1	2289046	2292670	+	3625	0
scales	SRR11306697_sorted.bam	elovl3	0.330818	1.09818	NW_023436211.1	2289046	2292670	+	3625	23
scales	SRR11306692_HS53_sorted.bam	elovl3	0.0928522	0.532177	NW_023436211.1	2289046	2292670	+	3625	5
scales	SRR11306694_HS51_sorted.bam	elovl3	1.17601	4.6628	NW_023436211.1	2289046	2292670	+	3625	76
scales	SRR11306696_HSY2_sorted.bam	elovl3	0.0322669	0.139134	NW_023436211.1	2289046	2292670	+	3625	2
scales	SRR11306688_HS43_sorted.bam	elovl3	0.489551	2.26634	NW_023436211.1	2289046	2292670	+	3625	31
scales	SRR11306693_HS52_sorted.bam	elovl3	0.0318448	0.120924	NW_023436211.1	2289046	2292670	+	3625	2
scales	SRR11306699_HSN1_sorted.bam	elovl3	0.219984	0.935082	NW_023436211.1	2289046	2292670	+	3625	14
scales	SRR11306698_HSN2_sorted.bam	elovl3	0	0	NW_023436211.1	2289046	2292670	+	3625	0
				fpkm	tpm
			intestine	0	0
			liver	0.00744604	0.0448378
			pancreas	0	0
			salivary glands	0	0
			stomach	0	0
			tongue	0.0328507	0.196602
			embryo scale	0.0780949	0.356691
			hair	0.409127	1.7453
			muscle	0	0
			scales	0.237333	0.975463

### Sheet: abcc_count
sample	SRA	gene	fpkm	tpm	target	start	end	strand	bps	read count
adult female intestine	SRR7641090_sorted.bam	ABCC11	0.0142212	0.0780787	NW_023436179.1	1718202	1815540	-	97339	9
adult female intestine	SRR7641089_sorted.bam	ABCC11	0.00701398	0.0375575	NW_023436179.1	1718202	1815540	-	97339	6
adult female liver	SRR7641080_sorted.bam	ABCC11	0.0664429	0.419762	NW_023436179.1	1718202	1815540	-	97339	51
adult female liver	SRR7641081_sorted.bam	ABCC11	0.0135838	0.0775569	NW_023436179.1	1718202	1815540	-	97339	11
adult female liver	SRR7641087_sorted.bam	ABCC11	0.00990691	0.0535973	NW_023436179.1	1718202	1815540	-	97339	8
adult female liver	SRR7641088_sorted.bam	ABCC11	0.0210746	0.126905	NW_023436179.1	1718202	1815540	-	97339	19
adult female pancreas	SRR7641082_sorted.bam	ABCC11	0.0225038	0.124648	NW_023436179.1	1718202	1815540	-	97339	17
adult female pancreas	SRR7641079_sorted.bam	ABCC11	0.0563004	0.348649	NW_023436179.1	1718202	1815540	-	97339	42
adult female salivary glands	SRR7641084_sorted.bam	ABCC11	0.0568163	0.33301	NW_023436179.1	1718202	1815540	-	97339	38
adult female stomach	SRR7641086_sorted.bam	ABCC11	0.0218529	0.135685	NW_023436179.1	1718202	1815540	-	97339	13
adult female tongue	SRR7641083_sorted.bam	ABCC11	0.0146807	0.0878598	NW_023436179.1	1718202	1815540	-	97339	12
embryo scale	SRR11306691_Emb1_sorted.bam	ABCC11	0.0528347	0.241317	NW_023436179.1	1718202	1815540	-	97339	109
embryo scale	SRR11306690_Emb2_sorted.bam	ABCC11	0.379558	2.0263	NW_023436179.1	1718202	1815540	-	97339	450
hair	SRR11306687_HHN1_sorted.bam	ABCC11	0.00503694	0.0195713	NW_023436179.1	1718202	1815540	-	97339	9
hair	SRR11306700_HH53_sorted.bam	ABCC11	0.0706623	0.344401	NW_023436179.1	1718202	1815540	-	97339	91
hair	SRR11306704_HHY2_sorted.bam	ABCC11	0.0118659	0.0462338	NW_023436179.1	1718202	1815540	-	97339	18
hair	SRR11306701_HH52_sorted.bam	ABCC11	0.00284166	0.0132292	NW_023436179.1	1718202	1815540	-	97339	4
hair	SRR11306703_HHY3_sorted.bam	ABCC11	0.0123054	0.0522526	NW_023436179.1	1718202	1815540	-	97339	24
hair	SRR11306705_HHY1_sorted.bam	ABCC11	0.0762192	0.360442	NW_023436179.1	1718202	1815540	-	97339	34
hair	SRR11306706_HHN2_sorted.bam	ABCC11	0.0336172	0.158298	NW_023436179.1	1718202	1815540	-	97339	52
hair	SRR11306702_HH51_sorted.bam	ABCC11	0.15568	0.781009	NW_023436179.1	1718202	1815540	-	97339	225
muscle	SRR5837767_sorted.bam	ABCC11	0.0212164	0.0991664	NW_023436179.1	1718202	1815540	-	97339	13
scales	SRR11306689_HS14_sorted.bam	ABCC11	0.043739	0.173115	NW_023436179.1	1718202	1815540	-	97339	56
scales	SRR11306695_HSY3_sorted.bam	ABCC11	0.0248494	0.0914935	NW_023436179.1	1718202	1815540	-	97339	42
scales	SRR11306697_sorted.bam	ABCC11	0.01232	0.0408972	NW_023436179.1	1718202	1815540	-	97339	23
scales	SRR11306692_HS53_sorted.bam	ABCC11	0.0601676	0.344847	NW_023436179.1	1718202	1815540	-	97339	87
scales	SRR11306694_HS51_sorted.bam	ABCC11	0.00691514	0.027418	NW_023436179.1	1718202	1815540	-	97339	12
scales	SRR11306696_HSY2_sorted.bam	ABCC11	0.0366503	0.158035	NW_023436179.1	1718202	1815540	-	97339	61
scales	SRR11306688_HS43_sorted.bam	ABCC11	0.0182314	0.0844008	NW_023436179.1	1718202	1815540	-	97339	31
scales	SRR11306693_HS52_sorted.bam	ABCC11	0.00889448	0.0337749	NW_023436179.1	1718202	1815540	-	97339	15
scales	SRR11306699_HSN1_sorted.bam	ABCC11	0.0561766	0.238789	NW_023436179.1	1718202	1815540	-	97339	96
scales	SRR11306698_HSN2_sorted.bam	ABCC11	0.336327	2.18609	NW_023436179.1	1718202	1815540	-	97339	305
						fpkm	tpm
					intestine	0.0106176	0.0578181
					liver	0.027752	0.169455
					pancreas	0.0394021	0.236649
					salivary glands	0.0568163	0.33301
					stomach	0.0218529	0.135685
					tongue	0.0146807	0.0878598
					embryo scale	0.216196	1.13381
					hair	0.0460286	0.22193
					muscle	0.0212164	0.0991664
					scales	0.0604271	0.337886
