## Supplemental Material 4 for "Convergent Decay of Skin-specific Gene Modules in Pangolins"

### Sheet: GSDMC
				GSDMC
				Species	Copy of Gene	Pseudoindex	Geneious analysis
				Manis crassicaudata	Not found	X	X
				Manis javanica NW_023436052.1	LOC108389615	5	DEL1 E3 P59 SSLB E5 CA Exon 1,2 not found (N region) Exon 6,7,8 not found
					LOC108407231	5	DE1 E1 P3 P138 DEL2 E1 P101 INS5 E1 P215 SSLE E1 AT SSLB E2 CT DEL1 E3 P133 SSLB E4 CA INS1 E4 P15 SSLE E4 AC SSLB E5 CA SSLE E8 GA INS4 E13 P180 Exon 6,7 not found
				Manis pentadactyla NW_023458035.1	LOC118915093	5	SSLB E2 CT SSLE E2 GG LSSE E4 AC LSSB E5 CA LSSE E8 GA Exon 6,7 not found
					LOC118915115	5	SSLE E3 TC SSLE E4 GC DEL2 E12 P35 Exons 5,6,7,8,9,10,11 not found Exon 13 with poor alignment
				Phataginus tricuspis	Not found	X	X
