## Supplemental Material 5 for "Convergent Decay of Skin-specific Gene Modules in Pangolins"

### Sheet: Supplementary Material 1
				Supplementary Material 5
				Scientific name	SRAs
				Manis javanica	PRJNA529540 - Yunnan University, 2019-03-27, Sample ID: SAMN11464778 PRJNA512907 - Baylor College of Medicine, 2019-01-03, Sample ID: SAMN16895764
				Manis pentadactyla	PRJNA529540 - Yunnan University, 2019-03-27, Sample ID: SAMN11464738 PRJNA512907 - Baylor College of Medicine, 2019-01-03, Sample ID: SAMN16895765
				Phataginus tricuspis	PRJNA512907 - Baylor College of Medicine, 2019-01-03, Sample ID: SAMN15801466
